# Altered functional brain dynamics in chromosome 22q11.2 deletion syndrome during facial affect processing

**DOI:** 10.1101/2020.12.17.423342

**Authors:** Eli J. Cornblath, Arun Mahadevan, Xiaosong He, Kosha Ruparel, David M. Lydon-Staley, Tyler M. Moore, Ruben C. Gur, Elaine H. Zackai, Beverly Emanuel, Donna M. McDonald-McGinn, Daniel H. Wolf, Theodore D. Satterthwaite, David R. Roalf, Raquel E. Gur, Danielle S. Bassett

## Abstract

Chromosome 22q11.2 deletion syndrome (22q11.2DS) is a multisystem disorder associated with multiple congenital anomalies, variable medical features, and neurodevelopmental differences resulting in diverse psychiatric phenotypes, including marked deficits in facial memory and social cognition. Neuroimaging in individuals with 22q11.2DS has revealed differences relative to matched controls in BOLD fMRI activation during facial affect processing tasks, but time-varying interactions between brain areas during facial affect processing have not yet been studied in 22q11.2DS. We applied constrained principal component analysis to identify temporally overlapping brain activation patterns from BOLD fMRI data acquired during an emotion identification task from 58 individuals with 22q11.2DS and 58 age-, race-, and sex-matched healthy controls. Delayed frontal-motor feedback signals were diminished in individuals with 22q11.2DS, as were delayed emotional memory signals engaging amygdala, hippocampus, and entorhinal cortex. Early task-related engagement of motor and visual cortices and salience-related insular activation were relatively preserved in 22q11.2DS. Insular activation was associated with task performance within the 22q11.2DS sample. Differences in cortical surface area, but not cortical thickness, showed spatial alignment with an activation pattern associated with face processing. These findings suggest that relative to matched controls, primary visual processing and insular function are relatively intact in individuals with 22q11.22DS, while motor feedback, face processing, and emotional memory processes are more affected. Such insights may help inform potential interventional targets and enhance the specificity of neuroimaging indices of cognitive dysfunction in 22q11.2DS.
