## Supplementary Data File 1 for "Altered functional brain dynamics in chromosome 22q11.2 deletion syndrome during facial affect processing": PC0FixedAndRandomEffects.csv

PC0		Fixed Effects
Coefficient Name	Estimate	Std.Error	DF	t-value	p-value
(Intercept)	-8.2	2.7	2234	-3	0.0024
Age (months)	0.00043	0.0024	96	0.18	0.86
Sex (Female)	0.39	0.25	96	1.6	0.12
Total Brain Volume	-4.7e-08	1.1e-06	96	-0.042	0.97
Mean Head Motion	0.55	1.4	96	0.39	0.7
Handedness	-0.38	0.24	96	-1.6	0.11
22q Status	0.0036	0.25	96	0.014	0.99
Time	5.4	1.1	2234	5	6.7e-07
Time^2	-0.9	0.19	2234	-4.7	2.3e-06
Time^3	0.055	0.013	2234	4.2	2.7e-05
Time^4	-0.0011	0.00031	2234	-3.7	0.00024
		Random Effects
Coefficient Name	lower	est.	upper
Intercept	2.3316171758737	2.88371934359511	3.56655343710466
Time	0.237026687166432	0.28715783159961	0.347891713101022
