## Supplementary Data File 1 for "Altered functional brain dynamics in chromosome 22q11.2 deletion syndrome during facial affect processing": PC1FixedAndRandomEffects.csv

PC1		Fixed Effects
Coefficient Name	Estimate	Std.Error	DF	t-value	p-value
(Intercept)	-24	3	2215	-8.1	8.3e-16
Age (months)	-0.00028	0.00091	96	-0.31	0.76
Sex (Female)	0.0059	0.095	96	0.062	0.95
Total Brain Volume	8.6e-07	4.3e-07	96	2	0.046
Mean Head Motion	-0.64	0.54	96	-1.2	0.24
Handedness	0.025	0.09	96	0.28	0.78
22q Status	-2.4	0.56	96	-4.2	5.2e-05
Time	17	2	2215	8.8	1.9e-18
Time^2	-3.6	0.47	2215	-7.7	2.8e-14
Time^3	0.32	0.051	2215	6.3	3.6e-10
Time^4	-0.013	0.0026	2215	-5.2	2.4e-07
Time^5	0.00021	4.9e-05	2215	4.3	1.5e-05
Correct	5.6	1.7	2215	3.2	0.0013
Threat	3.1	0.94	2215	3.2	0.0013
Time:Correct	-3.6	0.89	2215	-4.1	5.2e-05
Time:Threat	-1	0.36	2215	-2.8	0.0047
Correct:Threat	-3.1	1.3	2215	-2.4	0.017
Time^2:Correct	0.59	0.15	2215	3.9	0.00011
Time^2:Threat	0.1	0.038	2215	2.7	0.0062
Time^3:Correct	-0.035	0.01	2215	-3.4	0.00063
Time^3:Threat	-0.0033	0.0012	2215	-2.8	0.0055
Time^4:Correct	0.00072	0.00024	2215	2.9	0.0032
Is22q:Time	0.53	0.11	2215	5	5.6e-07
Is22q:Time^2	-0.022	0.0048	2215	-4.7	3.3e-06
Is22q:Correct	2.1	0.65	2215	3.2	0.0014
Time:Correct:Threat	1.3	0.49	2215	2.7	0.0074
Time^2:Correct:Threat	-0.15	0.053	2215	-2.8	0.0049
Time^3:Correct:Threat	0.0048	0.0017	2215	2.9	0.0037
Is22q:Time:Correct	-0.48	0.14	2215	-3.4	0.00075
Is22q:Time^2:Correct	0.021	0.0066	2215	3.2	0.0015
		Random Effects
Coefficient Name	lower	est.	upper
Intercept	1.20112707157779	1.45283423704486	1.75728894159142
Time	0.106767715356988	0.12815024923071	0.153815095911558
