## Supplementary Data File 1 for "Altered functional brain dynamics in chromosome 22q11.2 deletion syndrome during facial affect processing": PC2FixedAndRandomEffects.csv

PC2		Fixed Effects
Coefficient Name	Estimate	Std.Error	DF	t-value	p-value
(Intercept)	6.2	2.7	2224	2.3	0.021
Age (months)	-0.001	0.00096	96	-1	0.3
Sex (Female)	-0.073	0.099	96	-0.73	0.47
Total Brain Volume	1.2e-07	4.5e-07	96	0.28	0.78
Mean Head Motion	-0.2	0.57	96	-0.35	0.73
Handedness	-0.0022	0.095	96	-0.023	0.98
22q Status	2.9	0.76	96	3.8	0.00027
Time	-4.7	1.8	2224	-2.6	0.0088
Time^2	1.3	0.43	2224	3.1	0.0022
Time^3	-0.15	0.047	2224	-3.1	0.0022
Time^4	0.0069	0.0024	2224	2.9	0.0043
Time^5	-0.00012	4.6e-05	2224	-2.6	0.0093
Correct	1.6	0.44	2224	3.6	0.00033
Time:Correct	-0.71	0.096	2224	-7.4	2e-13
Time^2:Correct	0.037	0.0045	2224	8.2	5.2e-16
Is22q:Time	-1.4	0.25	2224	-5.4	7.6e-08
Is22q:Time^2	0.12	0.025	2224	4.9	1.1e-06
Is22q:Time^3	-0.003	0.00078	2224	-3.8	0.00015
Is22q:Correct	-1.6	0.61	2224	-2.7	0.0075
Is22q:Time:Correct	0.61	0.13	2224	4.6	5.3e-06
Is22q:Time^2:Correct	-0.031	0.0062	2224	-5	6.3e-07
		Random Effects
Coefficient Name	lower	est.	upper
Intercept	1.23582381491777	1.57200443370264	1.99963612106407
Time	0.284500244752193	0.354908375244593	0.442741112326533
Time^2	0.0131744534308431	0.0166016477091708	0.0209203902162776
