## Supplementary Data File 1 for "Altered functional brain dynamics in chromosome 22q11.2 deletion syndrome during facial affect processing": PC3FixedAndRandomEffects.csv

PC3		Fixed Effects
Coefficient Name	Estimate	Std.Error	DF	t-value	p-value
(Intercept)	11	2.4	2222	4.3	1.5e-05
Age (months)	-0.00038	0.00081	96	-0.47	0.64
Sex (Female)	-0.082	0.084	96	-0.97	0.33
Total Brain Volume	6.2e-08	3.8e-07	96	0.16	0.87
Mean Head Motion	0.23	0.48	96	0.48	0.63
Handedness	-0.06	0.08	96	-0.75	0.46
22q Status	0.29	0.086	96	3.3	0.0012
Time	-7	1.6	2222	-4.4	1.3e-05
Time^2	1.6	0.39	2222	4	6.1e-05
Time^3	-0.16	0.042	2222	-3.7	0.00022
Time^4	0.0073	0.0021	2222	3.4	0.00061
Time^5	-0.00013	4e-05	2222	-3.2	0.0013
Correct	-4.2	1.3	2222	-3.2	0.0014
Threat	1	0.39	2222	2.7	0.007
Time:Correct	2.4	0.71	2222	3.4	0.00061
Time:Threat	-0.21	0.085	2222	-2.5	0.011
Correct:Threat	-1.1	0.53	2222	-2.1	0.04
Time^2:Correct	-0.37	0.12	2222	-3	0.0028
Time^2:Threat	0.0095	0.0039	2222	2.4	0.016
Time^3:Correct	0.022	0.0085	2222	2.6	0.011
Time^4:Correct	-0.00044	2e-04	2222	-2.2	0.029
Time:Correct:Threat	0.25	0.12	2222	2.2	0.031
Time^2:Correct:Threat	-0.012	0.0054	2222	-2.2	0.031
		Random Effects
Coefficient Name	lower	est.	upper
Intercept	0.605022333242081	0.766789850227739	0.971809869003664
Time	0.0506438102287833	0.0645253380966646	0.0822118090578135
