## Supplementary Data File 1 for "Altered functional brain dynamics in chromosome 22q11.2 deletion syndrome during facial affect processing": PC4FixedAndRandomEffects.csv

PC4		Fixed Effects
Coefficient Name	Estimate	Std.Error	DF	t-value	p-value
(Intercept)	-4.2	0.83	2230	-5.1	3e-07
Age (months)	-1.6e-05	0.00067	96	-0.023	0.98
Sex (Female)	0.13	0.069	96	1.9	0.056
Total Brain Volume	3.8e-07	3.1e-07	96	1.2	0.22
Mean Head Motion	0.035	0.4	96	0.089	0.93
Handedness	-0.058	0.066	96	-0.88	0.38
22q Status	0.075	0.071	96	1.1	0.3
Time	1.9	0.34	2230	5.6	2.1e-08
Time^2	-0.27	0.057	2230	-4.6	3.5e-06
Time^3	0.014	0.0039	2230	3.6	0.00032
Time^4	-0.00025	9.3e-05	2230	-2.7	0.0063
Correct	1.2	0.49	2230	2.5	0.012
Time:Correct	-0.63	0.19	2230	-3.4	0.00071
Time^2:Correct	0.071	0.02	2230	3.6	0.00038
Time^3:Correct	-0.0022	0.00063	2230	-3.5	5e-04
		Random Effects
Coefficient Name	lower	est.	upper
Intercept	1.0042120148757	1.26951041964646	1.60489685615883
Time	0.215335264233795	0.271221976958316	0.341613163301065
Time^2	0.0100028247441661	0.0126408583972846	0.0159746176812102
