## Supplementary Data File 1 for "Altered functional brain dynamics in chromosome 22q11.2 deletion syndrome during facial affect processing": PC5FixedAndRandomEffects.csv

PC5		Fixed Effects
Coefficient Name	Estimate	Std.Error	DF	t-value	p-value
(Intercept)	-2.9	1.9	2223	-1.5	0.13
Age (months)	0.00041	0.00058	96	0.7	0.49
Sex (Female)	-0.033	0.061	96	-0.54	0.59
Total Brain Volume	3.1e-08	2.7e-07	96	0.11	0.91
Mean Head Motion	0.15	0.35	96	0.44	0.66
Handedness	0.012	0.058	96	0.2	0.84
22q Status	-3.4	1	96	-3.3	0.0016
Time	1.9	1.3	2223	1.5	0.13
Time^2	-0.56	0.3	2223	-1.8	0.065
Time^3	0.073	0.033	2223	2.2	0.028
Time^4	-0.004	0.0017	2223	-2.4	0.016
Time^5	8e-05	3.2e-05	2223	2.5	0.012
Correct	-0.74	0.44	2223	-1.7	0.091
Time:Correct	0.45	0.16	2223	2.8	0.0047
Time^2:Correct	-0.055	0.017	2223	-3.2	0.0014
Time^3:Correct	0.0017	0.00054	2223	3.2	0.0016
Is22q:Time	2.5	0.56	2223	4.5	6.9e-06
Is22q:Time^2	-0.43	0.097	2223	-4.4	1e-05
Is22q:Time^3	0.026	0.0067	2223	4	8e-05
Is22q:Time^4	-0.00055	0.00016	2223	-3.5	0.00054
Is22q:Correct	-0.68	0.22	2223	-3.1	0.002
Is22q:Time:Correct	0.062	0.019	2223	3.3	0.001
		Random Effects
Coefficient Name	lower	est.	upper
Intercept	0.845017855386383	1.12763371592848	1.50477033022841
Time	0.167419789847379	0.226820493254921	0.307296623698462
Time^2	0.00676415770190734	0.00947115247661313	0.0132614781009557
